# Molecular characterization and differential expression reveal functional divergence of stress-responsive enzymes in C_4_ panicoid models, *Setaria italica* and *Setaria viridis*

**DOI:** 10.1101/2019.12.24.887927

**Authors:** Mehanathan Muthamilarasan, Roshan Kumar Singh, Bonthala Venkata Suresh, Priya Dulani, Nagendra Kumar Singh, Manoj Prasad

## Abstract

Stress-responsive genes regulate the morpho-physiological as well as molecular responses of plants to environmental cues. In addition to known genes, there are several unknown genes underlying stress-responsive machinery. One such machinery is the sophisticated biochemical carbon-concentrating mechanism of the C_4_ photosynthetic pathway that enables the plants to survive in high temperatures, high light intensities and drought conditions. Despite the importance of C_4_ photosynthesis, no comprehensive study has been performed to identify and characterize the key enzymes involved in this process among sequenced Poaceae genomes. In the present study, five major classes of enzymes that are reported to play roles in C_4_ biochemical carbon-concentrating mechanism were identified in sequenced Poaceae genomes with emphasis on the model crops, *Setaria italica* and *S. viridis*. Further analysis revealed that segmental and tandem duplications have contributed to the expansion of these gene families. Comparative genome mapping and molecular dating provided insights into their duplication and divergence in the course of evolution. Expression profiling of candidate genes in contrasting *S. italica* cultivars subjected to abiotic stresses and hormone treatments showed distinct stress-specific upregulation of *SiαCaH1*, *SiβCaH5, SiPEPC2*, *SiPPDK2*, *SiMDH8* and *SiNADP-ME5* in the tolerant cultivar. Altogether, the study highlights key stress-responsive genes that could serve as potential candidates for elucidating their precise roles in stress tolerance.

**Key message:** Comprehensive analysis of stress-responsive gene families in C_4_ model plants, *Setaria italica* and *S. viridis* identified *SiαCaH1*, *SiPEPC2*, *SiPPDK2*, *SiMDH8* and *SiNADP-ME5* as potential candidates for engineering abiotic stress tolerance.
