## Supplemental Table S2 for "Molecular characterization and differential expression reveal functional divergence of stress-responsive enzymes in C_4_ panicoid models, *Setaria italica* and *Setaria viridis*"

### Sheet: Sheet1
	Supplementary Table S2. Profile of C4 photosynthetic genes identified in Setaria italica and S. viridis
	Protein ID	Gene ID	Chr.	Start	End	Orientation	Gene length (bp)	Introns	Exons	Protein length (aa)	Molecular weight (kDa)	Localization	pI	Instability index	Aliphatic index	Grand average of hydropathicity
	SiαCaH1	Seita.1G181000	1	26068546	26074416	forward	5870	5	6	247	28.0282	Extracellular	6.39	34.25	91.98	-0.253
	SiαCaH2	Seita.2G228200	2	33024840	33026375	reverse	1535	4	5	249	27.0805	Vacuole	6.45	33.55	72.53	-0.408
	SiγCaH3	Seita.2G235500	2	33801770	33806310	reverse	4540	7	8	322	35.6411	Mitochondria	8.09	42.15	67.02	-0.461
	SiαCaH4	Seita.4G219300	4	33907822	33909573	forward	1751	3	4	316	35.7865	Chloroplast	11.32	66.23	77.5	-0.531
	SiβCaH5	Seita.5G240000	5	30330923	30338082	forward	7159	6	7	246	26.9212	Chloroplast	8.8	41.65	80.41	-0.192
	SiβCaH6	Seita.5G240100	5	30342283	30345472	forward	3189	6	7	336	36.6441	Chloroplast	9.32	57.85	79.55	-0.3
	SiβCaH7	Seita.5G240200	5	30350751	30354837	forward	4086	7	8	250	27.7863	Chloroplast	9.08	41.29	84.28	-0.089
	SiαCaH8	Seita.6G179900	6	30373646	30375321	reverse	1675	3	4	327	36.6576	Chloroplast	7.84	34.29	83.88	-0.325
	SiαCaH9	Seita.6G180000	6	30395216	30397511	reverse	2295	4	5	277	31.6259	Extracellular	6.6	40.02	90.11	-0.449
	SiαCaH10	Seita.6G189000	6	31304547	31311769	forward	7222	4	5	282	31.6039	Chloroplast	6.12	36.2	86.13	-0.324
	SiαCaH11	Seita.6G189200	6	31328248	31329949	forward	1701	3	4	282	31.5105	Mitochondria	6.46	38.1	83.65	-0.386
	SiαCaH12	Seita.7G090500	7	19435708	19438028	forward	2320	4	5	270	29.7678	Chloroplast	6.54	30.85	76.93	-0.175
	SiαCaH13	Seita.7G325400	7	35467106	35467640	forward	534	0	1	116	12.3808	Chloroplast	10.14	58.01	65.78	-0.449
	SiαCaH14	Seita.8G034800	8	2257456	2258363	forward	907	1	2	276	29.7498	Chloroplast	8.67	54.51	81.3	-0.242
	SiPEPC1	Seita.1G020700	1	1784608	1791259	reverse	6651	9	10	965	109.819	Cytoplasm	5.83	48.48	87.36	-0.392
	SiPEPC2	Seita.2G173700	2	26198697	26204510	reverse	5813	9	10	967	110.202	Cytoplasm	5.77	44.74	92.41	-0.351
	SiPEPC3	Seita.4G175200	4	28034663	28043265	reverse	8602	8	9	964	109.983	Cytoplasm	5.95	45.83	85.81	-0.418
	SiPEPC-b	Seita.5G074200	5	6390259	6398514	reverse	8255	19	20	1032	114.894	Cytoplasm	7.14	52.09	93.87	-0.277
	SiPEPC4	Seita.5G147000	5	13061164	13065839	forward	4675	6	7	1015	113.528	Chloroplast	5.89	49.05	87.69	-0.319
	SiPEPC5	Seita.5G324500	5	37380598	37387338	reverse	6740	9	10	969	110.44	Cytoplasm	5.7	44.1	89.79	-0.375
	SiPPDK1	Seita.3G247900	3	21259472	21273920	forward	14448	18	19	945	102.425	Chloroplast	5.38	36.69	85.26	-0.168
	SiPPDK2	Seita.9G354600	9	41401305	41409346	forward	8041	17	18	893	97.1844	Cytoplasm	5.63	36.92	86.16	-0.124
	SiMDH1	Seita.2G137100	2	15714933	15719067	forward	4134	13	14	452	49.3803	Chloroplast	5.99	37.29	85.29	-0.233
	SiMDH2	Seita.2G401000	2	46370023	46372520	reverse	2497	0	1	390	40.7786	Chloroplast	7.13	34.19	97.64	-0.207
	SiMDH3	Seita.3G137700	3	9555248	9559625	forward	4377	6	7	341	35.5239	Mitochondria	8.23	38.86	96.39	0.068
	SiMDH4	Seita.3G276100	3	25100252	25102599	forward	2347	0	1	397	41.5488	Chloroplast	8.71	37.24	100.73	-0.176
	SiMDH5	Seita.3G401800	3	50147307	50151954	reverse	4647	8	9	363	37.8859	Mitochondria	8.13	36.31	101.05	0.087
	SiMDH6	Seita.5G245200	5	30734735	30738108	forward	3373	6	7	340	35.4798	Mitochondria	7.67	37.37	95.56	0.142
	SiMDH7	Seita.6G159300	6	28219985	28221178	forward	1193	1	2	390	40.8978	Chloroplast	7.02	40.17	98.05	-0.209
	SiMDH8	Seita.6G251800	6	35757958	35761505	forward	3547	13	14	438	47.3041	Chloroplast	6.05	31.42	89.59	0.177
	SiMDH9	Seita.7G189800	7	26571855	26574500	forward	2645	6	7	358	38.9987	Chloroplast	6.26	31.19	93.18	0.004
	SiMDH10	Seita.9G073100	9	4282933	4286388	forward	3455	8	9	355	37.1381	Chloroplast	8.18	31.1	97.58	-0.138
	SiMDH11	Seita.9G222200	9	16519383	16524072	reverse	4689	6	7	332	35.4838	Cytoplasm	5.75	31.17	93.4	0.089
	SiNADP-ME1	Seita.2G322000	2	41047172	41055500	reverse	8328	18	19	623	69.4545	Mitochondria	6.07	39.19	92.34	-0.218
	SiNADP-ME2	Seita.3G109300	3	7278989	7282388	reverse	3399	8	9	576	63.7717	Mitochondria	5.6	39.31	91.46	-0.133
	SiNADP-ME3	Seita.3G284800	3	26806748	26808875	forward	2127	6	7	213	23.3244	Mitochondria	5.47	32.64	91.6	0.12
	SiNADP-ME4	Seita.4G119800	4	12185662	12187990	reverse	2328	8	9	265	29.6111	Mitochondria	5.32	38.32	107.77	-0.123
	SiNADP-ME5	Seita.5G134300	5	11688238	11693473	reverse	5235	19	20	639	70.0379	Chloroplast	6.31	45.01	89.19	-0.054
	SiNADP-ME6	Seita.5G301800	5	35587449	35592805	forward	5356	19	20	652	72.5429	Chloroplast	6.28	44.52	89.49	-0.058
	SiNADP-ME7	Seita.5G314300	5	36545367	36550031	forward	4664	18	19	636	69.851	Mitochondria	8.05	42.98	95.25	0.15
	SiNADP-ME8	Seita.7G040900	7	12423964	12426409	reverse	2445	4	5	149	16.1943	Mitochondria	5.4	23.01	97.52	-0.144
	SiNADP-ME9	Seita.9G200600	9	14379420	14385175	reverse	5755	18	19	613	67.3534	Mitochondria	8.03	33.56	89.1	0.046
	SvαCaH1	Sevir.1G184000	1	26001201	26007405	forward	6204	5	6	247	28.0122	Extracellular	6.39	33.59	90.4	-0.275
	SvαCaH2	Sevir.2G238300	2	31982177	31983712	reverse	1535	4	5	249	27.0805	Vacuole	6.45	33.55	72.53	-0.408
	SvγCaH3	Sevir.2G245200	2	32729542	32734257	reverse	4715	7	8	322	35.6411	Mitochondria	8.09	42.15	67.02	-0.461
	SvβCaH4	Sevir.4G229100	4	33192449	33194018	forward	1569	3	4	316	35.8096	Chloroplast	11.27	66.01	79.02	-0.516
	SvβCaH5	Sevir.5G247800	5	29791502	29798692	forward	7190	6	7	246	26.9212	Chloroplast	8.8	41.65	80.41	-0.192
	SvβCaH6	Sevir.5G247900	5	29802977	29806024	forward	3047	6	7	336	36.6441	Chloroplast	9.32	57.85	79.55	-0.3
	SvαCaH7	Sevir.5G248000	5	29811387	29815359	forward	3972	7	8	250	27.7863	Chloroplast	9.08	41.29	84.28	-0.089
	SvαCaH8	Sevir.6G186000	6	30630647	30632376	reverse	1729	3	4	327	36.6576	Chloroplast	7.84	34.29	83.88	-0.325
	SvαCaH9	Sevir.6G186100	6	30649444	30651618	reverse	2174	4	5	277	31.6259	Extracellular	6.6	40.02	90.11	-0.449
	SvαCaH10	Sevir.6G195800	6	31608061	31609766	forward	1705	4	5	278	31.1493	Chloroplast	6.17	35.03	86.33	-0.349
	SvαCaH11	Sevir.6G195901	6	31613480	31615159	forward	1679	2	3	148	16.4705	Mitochondria	5.74	30.28	83.18	-0.351
	SvαCaH12	Sevir.6G196000	6	31618644	31620353	forward	1709	3	4	287	31.905	Chloroplast	6.41	39.02	86.31	-0.363
	SvαCaH13	Sevir.7G098400	7	18535561	18538319	forward	2758	4	5	270	29.881	Extracellular	6.78	31.62	76.93	-0.19
	SvαCaH14	Sevir.7G335400	7	34925445	34926010	forward	565	0	1	119	12.7813	Chloroplast	10.13	61.82	62.44	-0.503
	SvαCaH15	Sevir.8G034500	8	2367812	2368719	forward	907	1	2	276	29.7498	Chloroplast	8.67	54.51	81.3	-0.242
	SvPEPC1	Sevir.1G020600	1	1737975	1744680	reverse	6705	9	10	965	109.819	Cytoplasm	5.83	48.48	87.36	-0.392
	SvPEPC2	Sevir.2G179400	2	24991534	24997647	reverse	6113	9	10	967	110.202	Cytoplasm	5.77	44.74	92.41	-0.351
	SvPEPC3	Sevir.4G143500	4	27245917	27254607	reverse	8690	8	9	964	109.998	Cytoplasm	5.91	46.16	85.81	-0.418
	SvPEPC4	Sevir.5G145500	5	12641994	12646848	forward	4854	6	7	1015	113.528	Chloroplast	5.89	49.05	87.69	-0.319
	SvPEPC5	Sevir.5G328100	5	36911191	36918148	reverse	6957	9	10	966	110.124	Cytoplasm	5.66	44.74	90.07	-0.374
	SvPPDK1	Sevir.3G253900	3	20273328	20288051	forward	14723	18	19	945	102.425	Chloroplast	5.38	36.69	85.26	-0.168
	SvPPDK2	Sevir.9G360400	9	39767472	39774964	forward	7492	16	17	848	92.5542	Chloroplast	5.46	36.47	88.07	-0.088
	SvMDH1	Sevir.1G004400	1	266853	269344	forward	2491	1	2	354	38.0935	Mitochondria	6.47	39.25	102.8	0.06
	SvMDH2	Sevir.1G004500	1	272416	273765	forward	1349	0	1	352	38.0414	Mitochondria	6.01	38	106.14	0.074
	SvMDH3	Sevir.2G142300	2	15095832	15100338	forward	4506	13	14	452	49.3803	Chloroplast	5.99	37.29	85.29	-0.233
	SvMDH4	Sevir.2G412900	2	45100948	45103465	reverse	2517	1	2	390	40.7225	Chloroplast	7.13	35.01	96.67	0.056
	SvMDH5	Sevir.3G139600	3	9348671	9353274	forward	4603	6	7	341	35.5239	Mitochondria	8.23	38.86	96.39	0.087
	SvMDH6	Sevir.3G419600	3	49783556	49788342	reverse	4786	8	9	363	37.926	Mitochondria	8.12	36.73	101.32	0.183
	SvMDH7	Sevir.5G253100	5	30211051	30214624	forward	3573	6	7	340	35.4488	Mitochondria	8.3	36.08	95.56	0.08
	SvMDH8	Sevir.6G256400	6	36034046	36037630	forward	3584	13	14	438	47.3041	Chloroplast	6.05	31.42	89.59	-0.123
	SvMDH9	Sevir.7G201900	7	25761640	25764164	forward	2524	6	7	358	38.9978	Chloroplast	6.46	31.19	93.18	-0.058
	SvMDH10	Sevir.9G072000	9	4292916	4296391	forward	3475	8	9	355	37.097	Chloroplast	7.62	31.32	97.58	0.16
	SvMDH11	Sevir.9G221600	9	16452833	16457627	reverse	4794	6	7	332	35.4838	Cytoplasm	5.75	31.17	93.4	0.046
	SvNADP-ME1	Sevir.2G333400	2	39912773	39920200	reverse	7427	18	19	623	69.4545	Mitochondria	6.07	39.19	92.34	-0.207
	SvNADP-ME2	Sevir.3G111800	3	7328126	7331636	reverse	3510	7	8	576	63.7637	Mitochondria	5.5	39.56	91.46	-0.176
	SvNADP-ME3	Sevir.5G132500	5	11073555	11078821	reverse	5266	19	20	639	70.0379	Chloroplast	6.31	45.01	89.19	-0.138
	SvNADP-ME4	Sevir.5G304400	5	35085862	35091206	forward	5344	19	20	652	72.715	Chloroplast	6.28	46.68	88.6	-0.23
	SvNADP-ME5	Sevir.5G317200	5	36087296	36092134	forward	4838	18	19	636	69.882	Mitochondria	7.64	42.78	95.09	-0.136
	SvNADP-ME6	Sevir.9G121300	9	7521867	7522993	reverse	1126	4	5	149	16.2103	Mitochondria	5.4	21.21	96.85	-0.054
	SvNADP-ME7	Sevir.9G199800	9	14216329	14222146	reverse	5817	18	19	613	67.3534	Mitochondria	8.03	33.56	89.1	-0.144
