## Supplemental Table S3 for "Molecular characterization and differential expression reveal functional divergence of stress-responsive enzymes in C_4_ panicoid models, *Setaria italica* and *Setaria viridis*"

### Sheet: Sheet1
	Supplementary Table S3. Domain composition of architecture of C4 photosynthetic enzymes identified in Setaria italica and S. viridis
	Internal ID	Protein ID	Protein length (aa)	Accession	Short name	Superfamily	Start (aa)	End (aa)	E-Value	Bitscore
	SiαCaH1	Seita.1G181000	247	cd03124	alpha_CA_prokaryotic_like	cl00012	21	236	6.62334e-91	266.83
	SiαCaH2	Seita.2G228200	249	cd03124	alpha_CA_prokaryotic_like	cl00012	51	237	1.78174e-79	237.94
	SiγCaH3	Seita.2G235500	322	cl00391	beta_CA superfamily	-	76	322	3.64602e-110	322.075
	SiαCaH4	Seita.4G219300	316	cd03124	alpha_CA_prokaryotic_like	cl00012	77	302	2.34746e-81	245.259
	SiβCaH5	Seita.5G240000	246	cl00391	beta_CA superfamily	-	46	245	2.60934e-94	277.301
	SiβCaH6	Seita.5G240100	336	cl00391	beta_CA superfamily	-	137	335	3.4122e-99	293.095
	SiβCaH7	Seita.5G240200	250	cl00391	beta_CA superfamily	-	47	248	9.57628e-88	260.738
	SiαCaH8	Seita.6G179900	327	cd03124	alpha_CA_prokaryotic_like	cl00012	55	316	4.96355e-86	257.585
	SiαCaH9	Seita.6G180000	277	cd03124	alpha_CA_prokaryotic_like	cl00012	45	265	4.82626e-90	266.06
	SiαCaH10	Seita.6G189000	282	cd03124	alpha_CA_prokaryotic_like	cl00012	51	269	1.74171e-88	262.208
	SiαCaH11	Seita.6G189200	282	cd03124	alpha_CA_prokaryotic_like	cl00012	51	271	7.65084e-93	273.378
	SiαCaH12	Seita.7G090500	270	cd03124	alpha_CA_prokaryotic_like	cl00012	39	263	8.60324e-94	275.304
	SiαCaH13	Seita.7G325400	116	cl00012	alpha_CA superfamily	-	51	96	2.94521e-06	43.7995
	SiαCaH14	Seita.8G034800	276	cd03124	alpha_CA_prokaryotic_like	cl00012	39	264	1.0949e-97	285.32
	SiPEPC1	Seita.1G020700	965	pfam00311	PEPcase	cl21521	164	965	0	1166.94
	SiPEPC2	Seita.2G173700	967	pfam00311	PEPcase	cl21521	165	967	0	1164.25
	SiPEPC3	Seita.4G175200	964	pfam00311	PEPcase	cl21521	163	964	0	1163.47
	SiPEPC-b	Seita.5G074200	1032	PRK00009	PRK00009	cl21521	19	1032	0	1023.54
	SiPEPC4	Seita.5G147000	1015	pfam00311	PEPcase	cl21521	214	1015	0	1129.19
	SiPEPC5	Seita.5G324500	969	pfam00311	PEPcase	cl21521	166	969	0	1180.04
	SiPPDK1	Seita.3G247900	945	PRK09279	PRK09279	cl27021	70	942	0	1658.32
	SiPPDK2	Seita.9G354600	893	PRK09279	PRK09279	cl27021	14	883	0	1553.16
	SiMDH01	Seita.2G137100	452	PLN00112	PLN00112	cl28074	22	451	0	810.213
	SiMDH02	Seita.2G401000	390	PLN00106	PLN00106	cl28073	55	376	0	601.941
	SiMDH03	Seita.3G137700	341	PLN00106	PLN00106	cl28073	16	333	0	657.41
	SiMDH04	Seita.3G276100	397	PLN00106	PLN00106	cl28073	71	382	0	626.979
	SiMDH05	Seita.3G401800	363	PLN00106	PLN00106	cl28073	43	356	0	635.454
	SiMDH06	Seita.5G245200	340	PLN00106	PLN00106	cl28073	13	332	0	646.239
	SiMDH07	Seita.6G159300	390	PLN00106	PLN00106	cl28073	72	375	0	581.14
	SiMDH08	Seita.6G251800	438	PLN00112	PLN00112	cl28074	1	438	0	852.97
	SiMDH09	Seita.7G189800	358	PLN00135	PLN00135	cl28074	49	357	0	578.265
	SiMDH10	Seita.9G073100	355	PLN00106	PLN00106	cl28073	28	348	0	649.321
	SiMDH11	Seita.9G222200	332	PLN00135	PLN00135	cl28074	49	357	0	578.265
	SiNADP-ME1	Seita.2G322000	623	cl27704	Malic superfamily	cl27704	5	617	0	933.559
	SiNADP-ME2	Seita.3G109300	576	cl27704	Malic superfamily	cl27704	6	576	0	1148.5
	SiNADP-ME3	Seita.3G284800	213	cl27704	Malic superfamily	cl27704	38	167	6.97532e-76	238.659
	SiNADP-ME4	Seita.4G119800	265	cl27704	Malic superfamily	cl27704	1	265	0	551.441
	SiNADP-ME5	Seita.5G134300	639	cl27704	Malic superfamily	cl27704	72	639	0	1084.17
	SiNADP-ME6	Seita.5G301800	652	cl27704	Malic superfamily	cl27704	71	652	0	1147.34
	SiNADP-ME7	Seita.5G314300	636	cl27704	Malic superfamily	cl27704	68	636	0	1118.07
	SiNADP-ME8	Seita.7G040900	149	cl27704	Malic superfamily	cl27704	1	96	2.19051e-56	184.731
	SiNADP-ME9	Seita.9G200600	613	cl27704	Malic superfamily	cl27704	2	610	0	932.788
	SvαCaH1	Sevir.1G184000	247	cd03124	alpha_CA_prokaryotic_like	cl00012	21	236	8.33215e-91	266.83
	SvαCaH2	Sevir.2G238300	249	cd03124	alpha_CA_prokaryotic_like	cl00012	51	237	1.78174e-79	237.94
	SvγCaH3	Sevir.2G245200	322	cl00391	beta_CA superfamily	-	76	322	3.64602e-110	322.075
	SvβCaH4	Sevir.4G229100	316	cd03124	beta_CA superfamily	-	77	302	1.18842e-80	243.718
	SvβCaH5	Sevir.5G247800	246	cl00391	beta_CA superfamily	-	46	245	2.60934e-94	277.301
	SvβCaH6	Sevir.5G247900	336	cl00391	beta_CA superfamily	-	137	335	3.4122e-99	293.095
	SvαCaH7	Sevir.5G248000	250	cl00391	alpha_CA_prokaryotic_like	cl00012	47	248	9.57628e-88	260.738
	SvαCaH8	Sevir.6G186000	327	cd03124	alpha_CA_prokaryotic_like	cl00012	55	316	4.96355e-86	257.585
	SvαCaH9	Sevir.6G186100	277	cd03124	alpha_CA_prokaryotic_like	cl00012	45	265	4.82626e-90	266.06
	SvαCaH10	Sevir.6G195800	278	cd03124	alpha_CA_prokaryotic_like	cl00012	51	269	3.00168e-86	256.43
	SvαCaH11	Sevir.6G195901	148	cd03124	alpha_CA_prokaryotic_like	cl00012	52	148	1.70123e-41	137.403
	SvαCaH12	Sevir.6G196000	287	cd03124	alpha_CA_prokaryotic_like	cl00012	56	276	7.27823e-94	276.075
	SvαCaH13	Sevir.7G098400	270	cd03124	alpha_CA_prokaryotic_like	cl00012	39	263	9.08629e-94	275.304
	SvαCaH14	Sevir.7G335400	119	cl00012	alpha_CA superfamily	-	44	99	2.58941e-06	44.1847
	SvαCaH15	Sevir.8G034500	276	cd03124	alpha_CA_prokaryotic_like	cl00012	39	264	1.0949e-97	285.32
	SvPEPC1	Sevir.1G020600	965	pfam00311	PEPcase	cl21521	164	965	0	1166.94
	SvPEPC2	Sevir.2G179400	967	pfam00311	PEPcase	cl21521	165	967	0	1164.25
	SvPEPC3	Sevir.4G143500	964	pfam00311	PEPcase	cl21521	163	964	0	1159.24
	SvPEPC4	Sevir.5G145500	1015	pfam00311	PEPcase	cl21521	214	1015	0	1129.19
	SvPEPC5	Sevir.5G328100	966	pfam00311	PEPcase	cl21521	163	966	0	1179.27
	SvPPDK1	Sevir.3G253900	945	PRK09279	PRK09279	cl27021	70	942	0	1658.32
	SvPPDK2	Sevir.9G360400	848	PRK09279	PRK09279	cl27021	1	838	0	1498.46
	SvMDH1	Sevir.1G004400	354	PLN00135	PLN00135	cl28074	24	332	0	658.001
	SvMDH2	Sevir.1G004500	352	PLN02602	PLN02602	cl28073	1	354	0	626.412
	SvMDH3	Sevir.2G142300	452	PLN02602	PLN02602	cl28073	1	352	0	651.45
	SvMDH4	Sevir.2G412900	390	PLN00112	PLN00112	cl28074	22	451	0	810.213
	SvMDH5	Sevir.3G139600	341	PLN00106	PLN00106	cl28073	55	376	0	600.786
	SvMDH6	Sevir.3G419600	363	PLN00106	PLN00106	cl28073	16	333	0	657.41
	SvMDH7	Sevir.5G253100	340	PLN00106	PLN00106	cl28073	43	356	0	636.994
	SvMDH8	Sevir.6G256400	438	PLN00106	PLN00106	cl28073	13	332	0	645.469
	SvMDH9	Sevir.7G201900	358	PLN00112	PLN00112	cl28074	1	438	0	852.97
	SvMDH10	Sevir.9G072000	355	PLN00135	PLN00135	cl28074	49	357	0	577.495
	SvMDH11	Sevir.9G221600	332	PLN00106	PLN00106	cl28073	28	348	0	648.936
	SvNADP-ME1	Sevir.2G333400	623	PLN00135	PLN00135	cl28074	24	332	0	658.001
	SvNADP-ME2	Sevir.3G111800	576	cl27704	Malic superfamily	cl27704	5	617	0	933.559
	SvNADP-ME3	Sevir.5G132500	639	cl27704	Malic superfamily	cl27704	6	576	0	1152.74
	SvNADP-ME4	Sevir.5G304400	652	cl27704	Malic superfamily	cl27704	72	639	0	1084.17
	SvNADP-ME5	Sevir.5G317200	636	cl27704	Malic superfamily	cl27704	71	652	0	1150.81
	SvNADP-ME6	Sevir.9G121300	149	cl27704	Malic superfamily	cl27704	68	636	0	1116.91
	SvNADP-ME7	Sevir.9G199800	613	cl27704	Malic superfamily	cl27704	1	96	4.57338e-55	181.264
	- not available
